# *Adrβ2* in skeletal muscle cells is *required* for exercise-induced *Pgc1α* but not for metabolic benefits of exercise on diet-induced obesity

**DOI:** 10.64898/2026.03.27.714812

**Authors:** Marco Galvan, Mina Fujitani, Jasmine Dushime, Safia Baset, Bandy Chen, Shreya Thomas, Carlos M. Castorena, Joel K. Elmquist, Teppei Fujikawa

**Affiliations:** Center for Hypothalamic Research, Department of Internal Medicine, UT Southwestern Medical Center, Dallas, Texas, USA; Department of Neuroscience, UT Southwestern Medical Center, Dallas, Texas, USA; Department of Pharmacology, UT Southwestern Medical Center, Dallas, Texas, USA; Peter O’Donnell Jr. Brain Institute, UT Southwestern Medical Center, Dallas, Texas, USA; Institute of Human Life and Ecology, Osaka Metropolitan University, Osaka, Japan

**Keywords:** *Adrβ2*, exercise, skeletal muscle, metabolism, sympathetic nervous system

## Abstract

β2-Adrenergic receptor (*Adrβ2*) is the most abundant form of adrenergic receptors in skeletal muscle. Our previous studies have shown that the ventromedial hypothalamic nucleus (VMH) regulates metabolic benefits of exercise, potentially by skeletal muscle *Adrβ2*. Although a large body of literature has shown the importance of *Adrβ2* on skeletal muscle physiology, it remains unexplored whether skeletal muscle *Adrβ2* contributes to metabolic benefits of exercise, such as prevention of diet-induced obesity (DIO). Here, we generated mice lacking *Adrβ2* in skeletal muscle cells (SKM*^Adrβ2^*) and tested whether SKM*^Adrβ2^* is *required* for metabolic benefits of exercise on DIO. Deletion of SKM*^Adrβ2^* completely abolished the induction of *peroxisome proliferator-activated receptor gamma coactivator 1-alpha* (*Pgc-1α*) in skeletal muscle by β2-agonist, which is a potent activator of *Pgc-1α*. Exercise upregulates *Pgc-1α,* which regulates a broad range of skeletal muscle physiology, including hypertrophy and mitochondrial function. Deletion of SKM*^Adrβ2^* hampers augmented *Pgc-1α* in skeletal muscle by a single bout of exercise. Intriguingly, we found that deletion of SKM*^Adrβ2^* increased endurance capacity. Further, our data showed that body weight in DIO mice lacking SKM*^Adrβ2^* is comparable to that of control DIO mice during exercise training, suggesting that deletion of SKM*^Adrβ2^* did not affect the metabolic benefits of exercise in DIO. Collectively, our data indicate that SKM*^Adrβ2^* contributes to exercise-induced transcriptional changes and endurance capacity, however, it is not *required* for exercise benefits on bodyweight in DIO mice.
