## Supplemental Table 1 for "*Adrβ2* in skeletal muscle cells is *required* for exercise-induced *Pgc1α* but not for metabolic benefits of exercise on diet-induced obesity"

### Sheet: Genotype_Primers
Genotype	Primers	Expected Band (bp)
HAS-MCM	TTTGCCCCCTCCATATAACA	All sample	450
	AGTGGCCTCTTCCAGAAATG	TG	252
	TGCGACTGTGTCTGATTTCC
	CAGGTAGGGCAGGAGTTGG
Adrb2 flox	AGCTGAGTGTGCAGGACGCA	WT	250
	CGCTTCGTCCCGTTCCTGAG	TG	290
