## Supplemental Table 2 for "*Adrβ2* in skeletal muscle cells is *required* for exercise-induced *Pgc1α* but not for metabolic benefits of exercise on diet-induced obesity"

### Sheet: Sheet1
Taqman Probe
Gene	Catalog#
B2M	Mm00437762
Adrb2	Mm02524224_s1
SYBR Probe
Gene	Primer Sequences
Pgc1a-T	TGATGTGAATGACTTGGATACAGACA
	GCTCATTGTTGTACTGGTTGGATATG
Pgc1a-1	GGACATGTGCAGCCAAGACTCT
	CACTTCAATCCACCCAGAAAGCT
Pgc1a-2	CCACCAGAATGAGTGACATGGA
	GTTCAGCAAGATCTGGGCAAA
Pgc1a-3	AAGTGAGTAACCGGAGGCATTC
	TTCAGGAAGATCTGGGCAAAGA
Pgc1a-4	TCACACCAAACCCACAGAAA
	CTGGAAGATATGGCACAT
18S	CATGCAGAACCCACGACAGTA
	CCTCACGCAGCTTGTTGTCTA
