## Supplemental Table 3 for "*Adrβ2* in skeletal muscle cells is *required* for exercise-induced *Pgc1α* but not for metabolic benefits of exercise on diet-induced obesity"

### Sheet: Stats_Galvan_2024
Figure Number	Panel	Subset data	Test USED	Number		Descriptive STATS	P/Q VALUE		Degrees of Freedom & F/t/z/R/ETC Value
				Exact Value	Defined		Comparison	VALUE
Figure1	B		Two-way RM ANOVA	control = 7, SKM∆B2 = 14	N = mice, from Within subject. Mice from multiple litters	mean±SEM	Time x Column Factor	0.7398	F (2.638, 50.13) = 0.3837
Figure1	B			control = 7, SKM∆B2 = 14	N = mice, from Within subject. Mice from multiple litters		Time	<0.0001	F (2.638, 50.13) = 74.59
Figure1	B			control = 7, SKM∆B2 = 14	N = mice, from Within subject. Mice from multiple litters		Column Factor	0.8916	F (1, 19) = 0.01908
Figure1	B			control = 7, SKM∆B2 = 14	N = mice, from Within subject. Mice from multiple litters		Subject	<0.0001	F (19, 152) = 24.21
Figure1	C		Unpaired t test	control = 9, SKM∆B2 = 13	N = mice, from Within subject. Mice from multiple litters	mean±SEM	Control vs SKM∆B2	<0.0001	t=7.273, df=20
Figure1	D		Unpaired t test	control = 9, SKM∆B2 = 14	N = mice, from Within subject. Mice from multiple litters	mean±SEM	Control vs SKM∆B2	0.666	t=0.4378, df=21
Figure1	E		Unpaired t test	control = 9, SKM∆B2 = 13	N = mice, from Within subject. Mice from multiple litters	mean±SEM	Control vs SKM∆B2	0.3553	t=0.9464, df=20
Figure 2	C	Pgc1-a-T	Two-way ANOVA	WT-Saline = 4, WT-Clen = 5, SKM∆Adrβ2-Saline = 6, SKM∆Adrβ2-Clen = 6	N = mice, from Within subject. Mice from multiple litters	mean±SEM	Interaction	0.0034	F (1, 17) = 11.53
Figure 2	C	Pgc1-a-T		WT-Saline = 4, WT-Clen = 5, SKM∆Adrβ2-Saline = 6, SKM∆Adrβ2-Clen = 6	N = mice, from Within subject. Mice from multiple litters		Row Factor (Injection)	0.0071	F (1, 17) = 9.352
Figure 2	C	Pgc1-a-T		WT-Saline = 4, WT-Clen = 5, SKM∆Adrβ2-Saline = 6, SKM∆Adrβ2-Clen = 6	N = mice, from Within subject. Mice from multiple litters		Column Factor (Genotype)	0.0074	F (1, 17) = 9.233
Figure 2	C	Pgc1-a-T	Tukey's multiple comparisons test	WT-Saline = 4, WT-Clen = 5, SKM∆Adrβ2-Saline = 6, SKM∆Adrβ2-Clen = 6	N = mice, from Within subject. Mice from multiple litters	mean±SEM	Saline:WT vs. Saline:SKM∆Adrβ2	0.9947	q = 0.3459	DF = 17
Figure 2	C	Pgc1-a-T	Tukey's multiple comparisons test	WT-Saline = 4, WT-Clen = 5, SKM∆Adrβ2-Saline = 6, SKM∆Adrβ2-Clen = 6	N = mice, from Within subject. Mice from multiple litters	mean±SEM	Saline:WT vs. Clen:WT	0.0027	q = 6.021	DF = 17
Figure 2	C	Pgc1-a-T	Tukey's multiple comparisons test	WT-Saline = 4, WT-Clen = 5, SKM∆Adrβ2-Saline = 6, SKM∆Adrβ2-Clen = 6	N = mice, from Within subject. Mice from multiple litters	mean±SEM	Saline:WT vs. Clen:SKM∆Adrβ2	>0.9999	q = 0.01898	DF = 17
Figure 2	C	Pgc1-a-T	Tukey's multiple comparisons test	WT-Saline = 4, WT-Clen = 5, SKM∆Adrβ2-Saline = 6, SKM∆Adrβ2-Clen = 6	N = mice, from Within subject. Mice from multiple litters	mean±SEM	Saline:SKM∆Adrβ2 vs. Clen:WT	0.0018	q = 6.301	DF = 17
Figure 2	C	Pgc1-a-T	Tukey's multiple comparisons test	WT-Saline = 4, WT-Clen = 5, SKM∆Adrβ2-Saline = 6, SKM∆Adrβ2-Clen = 6	N = mice, from Within subject. Mice from multiple litters	mean±SEM	Saline:SKM∆Adrβ2 vs. Clen:SKM∆Adrβ2	0.9937	q = 0.3654	DF = 17
Figure 2	C	Pgc1-a-T	Tukey's multiple comparisons test	WT-Saline = 4, WT-Clen = 5, SKM∆Adrβ2-Saline = 6, SKM∆Adrβ2-Clen = 6	N = mice, from Within subject. Mice from multiple litters	mean±SEM	Clen:WT vs. Clen:SKM∆Adrβ2	0.0011	q = 6.65	DF = 17
Figure 2	C	Pgc1-a-1	Two-way ANOVA	WT-Saline = 4, WT-Clen = 5, SKM∆Adrβ2-Saline = 6, SKM∆Adrβ2-Clen = 6	N = mice, from Within subject. Mice from multiple litters	mean±SEM	Interaction	0.0146	F (1, 17) = 7.384
Figure 2	C	Pgc1-a-1		WT-Saline = 4, WT-Clen = 5, SKM∆Adrβ2-Saline = 6, SKM∆Adrβ2-Clen = 6	N = mice, from Within subject. Mice from multiple litters		Row Factor (Injection)	0.0678	F (1, 17) = 3.805
Figure 2	C	Pgc1-a-1		WT-Saline = 4, WT-Clen = 5, SKM∆Adrβ2-Saline = 6, SKM∆Adrβ2-Clen = 6	N = mice, from Within subject. Mice from multiple litters		Column Factor (Genotype)	0.0571	F (1, 17) = 4.164
Figure 2	C	Pgc1-a-1	Tukey's multiple comparisons test	WT-Saline = 4, WT-Clen = 5, SKM∆Adrβ2-Saline = 6, SKM∆Adrβ2-Clen = 6	N = mice, from Within subject. Mice from multiple litters	mean±SEM	Saline:WT vs. Saline:SKM∆Adrβ2	0.9659	q = 0.656	DF = 17
Figure 2	C	Pgc1-a-1	Tukey's multiple comparisons test	WT-Saline = 4, WT-Clen = 5, SKM∆Adrβ2-Saline = 6, SKM∆Adrβ2-Clen = 6	N = mice, from Within subject. Mice from multiple litters	mean±SEM	Saline:WT vs. Clen:WT	0.0313	q = 4.355	DF = 17
Figure 2	C	Pgc1-a-1	Tukey's multiple comparisons test	WT-Saline = 4, WT-Clen = 5, SKM∆Adrβ2-Saline = 6, SKM∆Adrβ2-Clen = 6	N = mice, from Within subject. Mice from multiple litters	mean±SEM	Saline:WT vs. Clen:SKM∆Adrβ2	>0.9999	q = 0.08714	DF = 17
Figure 2	C	Pgc1-a-1	Tukey's multiple comparisons test	WT-Saline = 4, WT-Clen = 5, SKM∆Adrβ2-Saline = 6, SKM∆Adrβ2-Clen = 6	N = mice, from Within subject. Mice from multiple litters	mean±SEM	Saline:SKM∆Adrβ2 vs. Clen:WT	0.0432	q = 4.125	DF = 17
Figure 2	C	Pgc1-a-1	Tukey's multiple comparisons test	WT-Saline = 4, WT-Clen = 5, SKM∆Adrβ2-Saline = 6, SKM∆Adrβ2-Clen = 6	N = mice, from Within subject. Mice from multiple litters	mean±SEM	Saline:SKM∆Adrβ2 vs. Clen:SKM∆Adrβ2	0.9345	q = 0.8309	DF = 17
Figure 2	C	Pgc1-a-1	Tukey's multiple comparisons test	WT-Saline = 4, WT-Clen = 5, SKM∆Adrβ2-Saline = 6, SKM∆Adrβ2-Clen = 6	N = mice, from Within subject. Mice from multiple litters	mean±SEM	Clen:WT vs. Clen:SKM∆Adrβ2	0.0139	q = 4.917	DF = 17
Figure 2	C	Pgc1-a-2	Two-way ANOVA	WT-Saline = 4, WT-Clen = 5, SKM∆Adrβ2-Saline = 6, SKM∆Adrβ2-Clen = 6	N = mice, from Within subject. Mice from multiple litters	mean±SEM	Interaction	0.0079	F (1, 17) = 9.043
Figure 2	C	Pgc1-a-2		WT-Saline = 4, WT-Clen = 5, SKM∆Adrβ2-Saline = 6, SKM∆Adrβ2-Clen = 6	N = mice, from Within subject. Mice from multiple litters		Row Factor (Injection)	0.006	F (1, 17) = 9.830
Figure 2	C	Pgc1-a-2		WT-Saline = 4, WT-Clen = 5, SKM∆Adrβ2-Saline = 6, SKM∆Adrβ2-Clen = 6	N = mice, from Within subject. Mice from multiple litters		Column Factor (Genotype)	0.0187	F (1, 17) = 6.761
Figure 2	C	Pgc1-a-2	Tukey's multiple comparisons test	WT-Saline = 4, WT-Clen = 5, SKM∆Adrβ2-Saline = 6, SKM∆Adrβ2-Clen = 6	N = mice, from Within subject. Mice from multiple litters	mean±SEM	Saline:WT vs. Saline:SKM∆Adrβ2	0.9921	q = 0.3947	DF = 17
Figure 2	C	Pgc1-a-2	Tukey's multiple comparisons test	WT-Saline = 4, WT-Clen = 5, SKM∆Adrβ2-Saline = 6, SKM∆Adrβ2-Clen = 6	N = mice, from Within subject. Mice from multiple litters	mean±SEM	Saline:WT vs. Clen:WT	0.0042	q = 5.731	DF = 17
Figure 2	C	Pgc1-a-2	Tukey's multiple comparisons test	WT-Saline = 4, WT-Clen = 5, SKM∆Adrβ2-Saline = 6, SKM∆Adrβ2-Clen = 6	N = mice, from Within subject. Mice from multiple litters	mean±SEM	Saline:WT vs. Clen:SKM∆Adrβ2	0.9826	q = 0.5188	DF = 17
Figure 2	C	Pgc1-a-2	Tukey's multiple comparisons test	WT-Saline = 4, WT-Clen = 5, SKM∆Adrβ2-Saline = 6, SKM∆Adrβ2-Clen = 6	N = mice, from Within subject. Mice from multiple litters	mean±SEM	Saline:SKM∆Adrβ2 vs. Clen:WT	0.0031	q = 5.928	DF = 17
Figure 2	C	Pgc1-a-2	Tukey's multiple comparisons test	WT-Saline = 4, WT-Clen = 5, SKM∆Adrβ2-Saline = 6, SKM∆Adrβ2-Clen = 6	N = mice, from Within subject. Mice from multiple litters	mean±SEM	Saline:SKM∆Adrβ2 vs. Clen:SKM∆Adrβ2	0.9996	q = 0.1388	DF = 17
Figure 2	C	Pgc1-a-2	Tukey's multiple comparisons test	WT-Saline = 4, WT-Clen = 5, SKM∆Adrβ2-Saline = 6, SKM∆Adrβ2-Clen = 6	N = mice, from Within subject. Mice from multiple litters	mean±SEM	Clen:WT vs. Clen:SKM∆Adrβ2	0.0038	q = 5.795	DF = 17
Figure 2	C	Pgc1-a-3	Two-way ANOVA	WT-Saline = 4, WT-Clen = 5, SKM∆Adrβ2-Saline = 6, SKM∆Adrβ2-Clen = 6	N = mice, from Within subject. Mice from multiple litters	mean±SEM	Interaction	0.007	F (1, 17) = 9.400
Figure 2	C	Pgc1-a-3		WT-Saline = 4, WT-Clen = 5, SKM∆Adrβ2-Saline = 6, SKM∆Adrβ2-Clen = 6	N = mice, from Within subject. Mice from multiple litters		Row Factor (Injection)	0.0069	F (1, 17) = 9.435
Figure 2	C	Pgc1-a-3		WT-Saline = 4, WT-Clen = 5, SKM∆Adrβ2-Saline = 6, SKM∆Adrβ2-Clen = 6	N = mice, from Within subject. Mice from multiple litters		Column Factor (Genotype)	0.0162	F (1, 17) = 7.118
Figure 2	C	Pgc1-a-3	Tukey's multiple comparisons test	WT-Saline = 4, WT-Clen = 5, SKM∆Adrβ2-Saline = 6, SKM∆Adrβ2-Clen = 6	N = mice, from Within subject. Mice from multiple litters	mean±SEM	Saline:WT vs. Saline:SKM∆Adrβ2	0.9926	q = 0.3858	DF = 17
Figure 2	C	Pgc1-a-3	Tukey's multiple comparisons test	WT-Saline = 4, WT-Clen = 5, SKM∆Adrβ2-Saline = 6, SKM∆Adrβ2-Clen = 6	N = mice, from Within subject. Mice from multiple litters	mean±SEM	Saline:WT vs. Clen:WT	0.0042	q = 5.726	DF = 17
Figure 2	C	Pgc1-a-3	Tukey's multiple comparisons test	WT-Saline = 4, WT-Clen = 5, SKM∆Adrβ2-Saline = 6, SKM∆Adrβ2-Clen = 6	N = mice, from Within subject. Mice from multiple litters	mean±SEM	Saline:WT vs. Clen:SKM∆Adrβ2	0.9923	q = 0.3915	DF = 17
Figure 2	C	Pgc1-a-3	Tukey's multiple comparisons test	WT-Saline = 4, WT-Clen = 5, SKM∆Adrβ2-Saline = 6, SKM∆Adrβ2-Clen = 6	N = mice, from Within subject. Mice from multiple litters	mean±SEM	Saline:SKM∆Adrβ2 vs. Clen:WT	0.0031	q = 5.932	DF = 17
Figure 2	C	Pgc1-a-3	Tukey's multiple comparisons test	WT-Saline = 4, WT-Clen = 5, SKM∆Adrβ2-Saline = 6, SKM∆Adrβ2-Clen = 6	N = mice, from Within subject. Mice from multiple litters	mean±SEM	Saline:SKM∆Adrβ2 vs. Clen:SKM∆Adrβ2	>0.9999	q = 0.006299	DF = 17
Figure 2	C	Pgc1-a-3	Tukey's multiple comparisons test	WT-Saline = 4, WT-Clen = 5, SKM∆Adrβ2-Saline = 6, SKM∆Adrβ2-Clen = 6	N = mice, from Within subject. Mice from multiple litters	mean±SEM	Clen:WT vs. Clen:SKM∆Adrβ2	0.0031	q = 5.926	DF = 17
Figure 2	C	Pgc1-a-4	Two-way ANOVA	WT-Saline = 4, WT-Clen = 5, SKM∆Adrβ2-Saline = 6, SKM∆Adrβ2-Clen = 6	N = mice, from Within subject. Mice from multiple litters	mean±SEM	Interaction	0.9092	F (1, 17) = 0.01340
Figure 2	C	Pgc1-a-4		WT-Saline = 4, WT-Clen = 5, SKM∆Adrβ2-Saline = 6, SKM∆Adrβ2-Clen = 6	N = mice, from Within subject. Mice from multiple litters		Row Factor (Injection)	0.5608	F (1, 17) = 0.3521
Figure 2	C	Pgc1-a-4		WT-Saline = 4, WT-Clen = 5, SKM∆Adrβ2-Saline = 6, SKM∆Adrβ2-Clen = 6	N = mice, from Within subject. Mice from multiple litters		Column Factor (Genotype)	0.9349	F (1, 17) = 0.006867
Figure 2	C	Pgc1-a-4	Tukey's multiple comparisons test	WT-Saline = 4, WT-Clen = 5, SKM∆Adrβ2-Saline = 6, SKM∆Adrβ2-Clen = 6	N = mice, from Within subject. Mice from multiple litters	mean±SEM	Saline:WT vs. Saline:SKM∆Adrβ2	>0.9999	q = 0.03187	DF = 17
Figure 2	C	Pgc1-a-4	Tukey's multiple comparisons test	WT-Saline = 4, WT-Clen = 5, SKM∆Adrβ2-Saline = 6, SKM∆Adrβ2-Clen = 6	N = mice, from Within subject. Mice from multiple litters	mean±SEM	Saline:WT vs. Clen:WT	0.9651	q = 0.6615	DF = 17
Figure 2	C	Pgc1-a-4	Tukey's multiple comparisons test	WT-Saline = 4, WT-Clen = 5, SKM∆Adrβ2-Saline = 6, SKM∆Adrβ2-Clen = 6	N = mice, from Within subject. Mice from multiple litters	mean±SEM	Saline:WT vs. Clen:SKM∆Adrβ2	0.9848	q = 0.4949	DF = 17
Figure 2	C	Pgc1-a-4	Tukey's multiple comparisons test	WT-Saline = 4, WT-Clen = 5, SKM∆Adrβ2-Saline = 6, SKM∆Adrβ2-Clen = 6	N = mice, from Within subject. Mice from multiple litters	mean±SEM	Saline:SKM∆Adrβ2 vs. Clen:WT	0.9593	q = 0.6989	DF = 17
Figure 2	C	Pgc1-a-4	Tukey's multiple comparisons test	WT-Saline = 4, WT-Clen = 5, SKM∆Adrβ2-Saline = 6, SKM∆Adrβ2-Clen = 6	N = mice, from Within subject. Mice from multiple litters	mean±SEM	Saline:SKM∆Adrβ2 vs. Clen:SKM∆Adrβ2	0.9827	q = 0.5177	DF = 17
Figure 2	C	Pgc1-a-4	Tukey's multiple comparisons test	WT-Saline = 4, WT-Clen = 5, SKM∆Adrβ2-Saline = 6, SKM∆Adrβ2-Clen = 6	N = mice, from Within subject. Mice from multiple litters	mean±SEM	Clen:WT vs. Clen:SKM∆Adrβ2	0.9989	q = 0.2053	DF = 17
Figure 3	C	Pgc1-a-T	Two-way ANOVA	WT-Sed = 6, WT-Exe = 5, SKM∆Adrβ2-Sed = 4, SKM∆Adrβ2-Exe = 5	N = mice, from Within subject. Mice from multiple litters	mean±SEM	Interaction	0.1708	F (1, 16) = 2.057
Figure 3	C	Pgc1-a-T		WT-Sed = 6, WT-Exe = 5, SKM∆Adrβ2-Sed = 4, SKM∆Adrβ2-Exe = 5	N = mice, from Within subject. Mice from multiple litters		Row Factor (Injection)	0.001	F (1, 16) = 16.17
Figure 3	C	Pgc1-a-T		WT-Sed = 6, WT-Exe = 5, SKM∆Adrβ2-Sed = 4, SKM∆Adrβ2-Exe = 5	N = mice, from Within subject. Mice from multiple litters		Column Factor (Genotype)	0.047	F (1, 16) = 4.633
Figure 3	C	Pgc1-a-T	Tukey's multiple comparisons test	WT-Sed = 6, WT-Exe = 5, SKM∆Adrβ2-Sed = 4, SKM∆Adrβ2-Exe = 5	N = mice, from Within subject. Mice from multiple litters	mean±SEM	Sed:WT vs. Sed:SKM∆Adrβ2	0.9573	q = 0.7109	DF = 16
Figure 3	C	Pgc1-a-T	Tukey's multiple comparisons test	WT-Sed = 6, WT-Exe = 5, SKM∆Adrβ2-Sed = 4, SKM∆Adrβ2-Exe = 5	N = mice, from Within subject. Mice from multiple litters	mean±SEM	Sed:WT vs. Exe:WT	0.0044	q = 5.757	DF = 16
Figure 3	C	Pgc1-a-T	Tukey's multiple comparisons test	WT-Sed = 6, WT-Exe = 5, SKM∆Adrβ2-Sed = 4, SKM∆Adrβ2-Exe = 5	N = mice, from Within subject. Mice from multiple litters	mean±SEM	Sed:WT vs. Exe:SKM∆Adrβ2	0.5204	q = 1.972	DF = 16
Figure 3	C	Pgc1-a-T	Tukey's multiple comparisons test	WT-Sed = 6, WT-Exe = 5, SKM∆Adrβ2-Sed = 4, SKM∆Adrβ2-Exe = 5	N = mice, from Within subject. Mice from multiple litters	mean±SEM	Sed:SKM∆Adrβ2 vs. Exe:WT	0.0037	q = 5.881	DF = 16
Figure 3	C	Pgc1-a-T	Tukey's multiple comparisons test	WT-Sed = 6, WT-Exe = 5, SKM∆Adrβ2-Sed = 4, SKM∆Adrβ2-Exe = 5	N = mice, from Within subject. Mice from multiple litters	mean±SEM	Sed:SKM∆Adrβ2 vs. Exe:SKM∆Adrβ2	0.3355	q = 2.464	DF = 16
Figure 3	C	Pgc1-a-T	Tukey's multiple comparisons test	WT-Sed = 6, WT-Exe = 5, SKM∆Adrβ2-Sed = 4, SKM∆Adrβ2-Exe = 5	N = mice, from Within subject. Mice from multiple litters	mean±SEM	Exe:WT vs. Exe:SKM∆Adrβ2	0.0875	q = 3.624	DF = 16
Figure 3	C	Pgc1-a-1	Two-way ANOVA	WT-Sed = 6, WT-Exe = 5, SKM∆Adrβ2-Sed = 4, SKM∆Adrβ2-Exe = 5	N = mice, from Within subject. Mice from multiple litters	mean±SEM	Interaction	0.7421	F (1, 16) = 0.1121
Figure 3	C	Pgc1-a-1		WT-Sed = 6, WT-Exe = 5, SKM∆Adrβ2-Sed = 4, SKM∆Adrβ2-Exe = 5	N = mice, from Within subject. Mice from multiple litters		Row Factor (Injection)	0.0142	F (1, 16) = 7.565
Figure 3	C	Pgc1-a-1		WT-Sed = 6, WT-Exe = 5, SKM∆Adrβ2-Sed = 4, SKM∆Adrβ2-Exe = 5	N = mice, from Within subject. Mice from multiple litters		Column Factor (Genotype)	0.5023	F (1, 16) = 0.4712
Figure 3	C	Pgc1-a-1	Tukey's multiple comparisons test	WT-Sed = 6, WT-Exe = 5, SKM∆Adrβ2-Sed = 4, SKM∆Adrβ2-Exe = 5	N = mice, from Within subject. Mice from multiple litters	mean±SEM	Sed:WT vs. Sed:SKM∆Adrβ2	0.8897	q = 1.011	DF = 16
Figure 3	C	Pgc1-a-1	Tukey's multiple comparisons test	WT-Sed = 6, WT-Exe = 5, SKM∆Adrβ2-Sed = 4, SKM∆Adrβ2-Exe = 5	N = mice, from Within subject. Mice from multiple litters	mean±SEM	Sed:WT vs. Exe:WT	0.308	q = 2.549	DF = 16
Figure 3	C	Pgc1-a-1	Tukey's multiple comparisons test	WT-Sed = 6, WT-Exe = 5, SKM∆Adrβ2-Sed = 4, SKM∆Adrβ2-Exe = 5	N = mice, from Within subject. Mice from multiple litters	mean±SEM	Sed:WT vs. Exe:SKM∆Adrβ2	0.4381	q = 2.178	DF = 16
Figure 3	C	Pgc1-a-1	Tukey's multiple comparisons test	WT-Sed = 6, WT-Exe = 5, SKM∆Adrβ2-Sed = 4, SKM∆Adrβ2-Exe = 5	N = mice, from Within subject. Mice from multiple litters	mean±SEM	Sed:SKM∆Adrβ2 vs. Exe:WT	0.136	q = 3.274	DF = 16
Figure 3	C	Pgc1-a-1	Tukey's multiple comparisons test	WT-Sed = 6, WT-Exe = 5, SKM∆Adrβ2-Sed = 4, SKM∆Adrβ2-Exe = 5	N = mice, from Within subject. Mice from multiple litters	mean±SEM	Sed:SKM∆Adrβ2 vs. Exe:SKM∆Adrβ2	0.2021	q = 2.939	DF = 16
Figure 3	C	Pgc1-a-1	Tukey's multiple comparisons test	WT-Sed = 6, WT-Exe = 5, SKM∆Adrβ2-Sed = 4, SKM∆Adrβ2-Exe = 5	N = mice, from Within subject. Mice from multiple litters	mean±SEM	Exe:WT vs. Exe:SKM∆Adrβ2	0.9942	q = 0.3553	DF = 16
Figure 3	C	Pgc1-a-2	Two-way ANOVA	WT-Sed = 6, WT-Exe = 5, SKM∆Adrβ2-Sed = 4, SKM∆Adrβ2-Exe = 5	N = mice, from Within subject. Mice from multiple litters	mean±SEM	Interaction	0.2238	F (1, 16) = 1.601
Figure 3	C	Pgc1-a-2		WT-Sed = 6, WT-Exe = 5, SKM∆Adrβ2-Sed = 4, SKM∆Adrβ2-Exe = 5	N = mice, from Within subject. Mice from multiple litters		Row Factor (Injection)	0.0016	F (1, 16) = 14.34
Figure 3	C	Pgc1-a-2		WT-Sed = 6, WT-Exe = 5, SKM∆Adrβ2-Sed = 4, SKM∆Adrβ2-Exe = 5	N = mice, from Within subject. Mice from multiple litters		Column Factor (Genotype)	0.0704	F (1, 16) = 3.757
Figure 3	C	Pgc1-a-2	Tukey's multiple comparisons test	WT-Sed = 6, WT-Exe = 5, SKM∆Adrβ2-Sed = 4, SKM∆Adrβ2-Exe = 5	N = mice, from Within subject. Mice from multiple litters	mean±SEM	Sed:WT vs. Sed:SKM∆Adrβ2	0.9644	q = 0.6662	DF = 16
Figure 3	C	Pgc1-a-2	Tukey's multiple comparisons test	WT-Sed = 6, WT-Exe = 5, SKM∆Adrβ2-Sed = 4, SKM∆Adrβ2-Exe = 5	N = mice, from Within subject. Mice from multiple litters	mean±SEM	Sed:WT vs. Exe:WT	0.0082	q = 5.331	DF = 16
Figure 3	C	Pgc1-a-2	Tukey's multiple comparisons test	WT-Sed = 6, WT-Exe = 5, SKM∆Adrβ2-Sed = 4, SKM∆Adrβ2-Exe = 5	N = mice, from Within subject. Mice from multiple litters	mean±SEM	Sed:WT vs. Exe:SKM∆Adrβ2	0.5295	q = 1.95	DF = 16
Figure 3	C	Pgc1-a-2	Tukey's multiple comparisons test	WT-Sed = 6, WT-Exe = 5, SKM∆Adrβ2-Sed = 4, SKM∆Adrβ2-Exe = 5	N = mice, from Within subject. Mice from multiple litters	mean±SEM	Sed:SKM∆Adrβ2 vs. Exe:WT	0.0069	q = 5.453	DF = 16
Figure 3	C	Pgc1-a-2	Tukey's multiple comparisons test	WT-Sed = 6, WT-Exe = 5, SKM∆Adrβ2-Sed = 4, SKM∆Adrβ2-Exe = 5	N = mice, from Within subject. Mice from multiple litters	mean±SEM	Sed:SKM∆Adrβ2 vs. Exe:SKM∆Adrβ2	0.3566	q = 2.401	DF = 16
Figure 3	C	Pgc1-a-2	Tukey's multiple comparisons test	WT-Sed = 6, WT-Exe = 5, SKM∆Adrβ2-Sed = 4, SKM∆Adrβ2-Exe = 5	N = mice, from Within subject. Mice from multiple litters	mean±SEM	Exe:WT vs. Exe:SKM∆Adrβ2	0.1423	q = 3.237	DF = 16
Figure 3	C	Pgc1-a-3	Two-way ANOVA	WT-Sed = 6, WT-Exe = 5, SKM∆Adrβ2-Sed = 4, SKM∆Adrβ2-Exe = 5	N = mice, from Within subject. Mice from multiple litters	mean±SEM	Interaction	0.2145	F (1, 16) = 1.671
Figure 3	C	Pgc1-a-3		WT-Sed = 6, WT-Exe = 5, SKM∆Adrβ2-Sed = 4, SKM∆Adrβ2-Exe = 5	N = mice, from Within subject. Mice from multiple litters		Row Factor (Injection)	0.001	F (1, 16) = 16.20
Figure 3	C	Pgc1-a-3		WT-Sed = 6, WT-Exe = 5, SKM∆Adrβ2-Sed = 4, SKM∆Adrβ2-Exe = 5	N = mice, from Within subject. Mice from multiple litters		Column Factor (Genotype)	0.0557	F (1, 16) = 4.259
Figure 3	C	Pgc1-a-3	Tukey's multiple comparisons test	WT-Sed = 6, WT-Exe = 5, SKM∆Adrβ2-Sed = 4, SKM∆Adrβ2-Exe = 5	N = mice, from Within subject. Mice from multiple litters	mean±SEM	Sed:WT vs. Sed:SKM∆Adrβ2	0.948	q = 0.7633	DF = 16
Figure 3	C	Pgc1-a-3	Tukey's multiple comparisons test	WT-Sed = 6, WT-Exe = 5, SKM∆Adrβ2-Sed = 4, SKM∆Adrβ2-Exe = 5	N = mice, from Within subject. Mice from multiple litters	mean±SEM	Sed:WT vs. Exe:WT	0.0055	q = 5.612	DF = 16
Figure 3	C	Pgc1-a-3	Tukey's multiple comparisons test	WT-Sed = 6, WT-Exe = 5, SKM∆Adrβ2-Sed = 4, SKM∆Adrβ2-Exe = 5	N = mice, from Within subject. Mice from multiple litters	mean±SEM	Sed:WT vs. Exe:SKM∆Adrβ2	0.4807	q = 2.07	DF = 16
Figure 3	C	Pgc1-a-3	Tukey's multiple comparisons test	WT-Sed = 6, WT-Exe = 5, SKM∆Adrβ2-Sed = 4, SKM∆Adrβ2-Exe = 5	N = mice, from Within subject. Mice from multiple litters	mean±SEM	Sed:SKM∆Adrβ2 vs. Exe:WT	0.0042	q = 5.8	DF = 16
Figure 3	C	Pgc1-a-3	Tukey's multiple comparisons test	WT-Sed = 6, WT-Exe = 5, SKM∆Adrβ2-Sed = 4, SKM∆Adrβ2-Exe = 5	N = mice, from Within subject. Mice from multiple litters	mean±SEM	Sed:SKM∆Adrβ2 vs. Exe:SKM∆Adrβ2	0.2915	q = 2.603	DF = 16
Figure 3	C	Pgc1-a-3	Tukey's multiple comparisons test	WT-Sed = 6, WT-Exe = 5, SKM∆Adrβ2-Sed = 4, SKM∆Adrβ2-Exe = 5	N = mice, from Within subject. Mice from multiple litters	mean±SEM	Exe:WT vs. Exe:SKM∆Adrβ2	0.1177	q = 3.391	DF = 16
Figure 3	C	Pgc1-a-4	Two-way ANOVA	WT-Sed = 6, WT-Exe = 5, SKM∆Adrβ2-Sed = 4, SKM∆Adrβ2-Exe = 5	N = mice, from Within subject. Mice from multiple litters	mean±SEM	Interaction	0.0029	F (1, 16) = 12.30
Figure 3	C	Pgc1-a-4		WT-Sed = 6, WT-Exe = 5, SKM∆Adrβ2-Sed = 4, SKM∆Adrβ2-Exe = 5	N = mice, from Within subject. Mice from multiple litters		Row Factor (Injection)	<0.0001	F (1, 16) = 48.37
Figure 3	C	Pgc1-a-4		WT-Sed = 6, WT-Exe = 5, SKM∆Adrβ2-Sed = 4, SKM∆Adrβ2-Exe = 5	N = mice, from Within subject. Mice from multiple litters		Column Factor (Genotype)	0.0014	F (1, 16) = 14.77
Figure 3	C	Pgc1-a-4	Tukey's multiple comparisons test	WT-Sed = 6, WT-Exe = 5, SKM∆Adrβ2-Sed = 4, SKM∆Adrβ2-Exe = 5	N = mice, from Within subject. Mice from multiple litters	mean±SEM	Sed:WT vs. Sed:SKM∆Adrβ2	0.9953	q = 0.332	DF = 16
Figure 3	C	Pgc1-a-4	Tukey's multiple comparisons test	WT-Sed = 6, WT-Exe = 5, SKM∆Adrβ2-Sed = 4, SKM∆Adrβ2-Exe = 5	N = mice, from Within subject. Mice from multiple litters	mean±SEM	Sed:WT vs. Exe:WT	<0.0001	q = 11.04	DF = 16
Figure 3	C	Pgc1-a-4	Tukey's multiple comparisons test	WT-Sed = 6, WT-Exe = 5, SKM∆Adrβ2-Sed = 4, SKM∆Adrβ2-Exe = 5	N = mice, from Within subject. Mice from multiple litters	mean±SEM	Sed:WT vs. Exe:SKM∆Adrβ2	0.1343	q = 3.284	DF = 16
Figure 3	C	Pgc1-a-4	Tukey's multiple comparisons test	WT-Sed = 6, WT-Exe = 5, SKM∆Adrβ2-Sed = 4, SKM∆Adrβ2-Exe = 5	N = mice, from Within subject. Mice from multiple litters	mean±SEM	Sed:SKM∆Adrβ2 vs. Exe:WT	<0.0001	q = 10.29	DF = 16
Figure 3	C	Pgc1-a-4	Tukey's multiple comparisons test	WT-Sed = 6, WT-Exe = 5, SKM∆Adrβ2-Sed = 4, SKM∆Adrβ2-Exe = 5	N = mice, from Within subject. Mice from multiple litters	mean±SEM	Sed:SKM∆Adrβ2 vs. Exe:SKM∆Adrβ2	0.1343	q = 3.284	DF = 16
Figure 3	C	Pgc1-a-4	Tukey's multiple comparisons test	WT-Sed = 6, WT-Exe = 5, SKM∆Adrβ2-Sed = 4, SKM∆Adrβ2-Exe = 5	N = mice, from Within subject. Mice from multiple litters	mean±SEM	Exe:WT vs. Exe:SKM∆Adrβ2	0.0004	q = 7.426	DF = 16
Figure 4	A		Unpaired t test	control = 9, SKM∆B2 = 14	N = mice, from Within subject. Mice from multiple litters	mean±SEM	Control vs SKM∆B2	0.0476	t=2.104, df=21
Figure 4	B		Unpaired t test	control = 9, SKM∆B2 = 14	N = mice, from Within subject. Mice from multiple litters	mean±SEM	Control vs SKM∆B2	0.8646	t=0.1726, df=21
Figure 4	C		Unpaired t test	control = 9, SKM∆B2 = 14	N = mice, from Within subject. Mice from multiple litters	mean±SEM	Control vs SKM∆B2	0.4898	t=0.7030, df=21
Figure 5	A		Two-way RM ANOVA	Control-Sed = 13, Control-Exe = 16, SKM∆Adrβ2-Sed = 12, SKM∆Adrβ2-Exe = 15	N = mice, from Within subject. Mice from multiple litters	mean±SEM	Time x Column Factor	<0.0001	F (3.759, 63.90) = 9.085
Figure 5	A						Time	<0.0001	F (1.253, 63.90) = 178.3
Figure 5	A						Column Factor	0.243	F (3, 51) = 1.437
Figure 5	A						Subject	<0.0001	F (51, 255) = 55.96
Figure 5	A	0	Šídák's multiple comparisons test	Control-Sed = 13, Control-Exe = 16, SKM∆Adrβ2-Sed = 12, SKM∆Adrβ2-Exe = 15	N = mice, from Within subject. Mice from multiple litters	mean±SEM	Control-Sed vs. SKM∆Adrβ2-SED	>0.9999	t = 0.0217	DF = 22.08
Figure 5	A	0		Control-Sed = 13, Control-Exe = 16, SKM∆Adrβ2-Sed = 12, SKM∆Adrβ2-Exe = 15	N = mice, from Within subject. Mice from multiple litters	mean±SEM	Control-Sed vs. Control-Exe	>0.9999	t = 0.1217	DF = 26.45
Figure 5	A	0		Control-Sed = 13, Control-Exe = 16, SKM∆Adrβ2-Sed = 12, SKM∆Adrβ2-Exe = 15	N = mice, from Within subject. Mice from multiple litters	mean±SEM	Control-Sed vs. SKM∆Adrβ2-Exe	>0.9999	t = 0.05871	DF = 21.99
Figure 5	A	0		Control-Sed = 13, Control-Exe = 16, SKM∆Adrβ2-Sed = 12, SKM∆Adrβ2-Exe = 15	N = mice, from Within subject. Mice from multiple litters	mean±SEM	SKM∆Adrβ2-SED vs. Control-Exe	>0.9999	t = 0.08678	DF = 26.35
Figure 5	A	0		Control-Sed = 13, Control-Exe = 16, SKM∆Adrβ2-Sed = 12, SKM∆Adrβ2-Exe = 15	N = mice, from Within subject. Mice from multiple litters	mean±SEM	SKM∆Adrβ2-SED vs. SKM∆Adrβ2-Exe	>0.9999	t = 0.03265	DF = 24
Figure 5	A	0		Control-Sed = 13, Control-Exe = 16, SKM∆Adrβ2-Sed = 12, SKM∆Adrβ2-Exe = 15	N = mice, from Within subject. Mice from multiple litters	mean±SEM	Control-Exe vs. SKM∆Adrβ2-Exe	>0.9999	t = 0.05308	DF = 26.29
Figure 5	A	1	Šídák's multiple comparisons test	Control-Sed = 13, Control-Exe = 16, SKM∆Adrβ2-Sed = 12, SKM∆Adrβ2-Exe = 15	N = mice, from Within subject. Mice from multiple litters	mean±SEM	Control-Sed vs. SKM∆Adrβ2-SED	>0.9999	t = 0.146	DF = 22.05
Figure 5	A	1		Control-Sed = 13, Control-Exe = 16, SKM∆Adrβ2-Sed = 12, SKM∆Adrβ2-Exe = 15	N = mice, from Within subject. Mice from multiple litters	mean±SEM	Control-Sed vs. Control-Exe	>0.9999	t = 0.6653	DF = 27
Figure 5	A	1		Control-Sed = 13, Control-Exe = 16, SKM∆Adrβ2-Sed = 12, SKM∆Adrβ2-Exe = 15	N = mice, from Within subject. Mice from multiple litters	mean±SEM	Control-Sed vs. SKM∆Adrβ2-Exe	>0.9999	t = 0.1452	DF = 22.72
Figure 5	A	1		Control-Sed = 13, Control-Exe = 16, SKM∆Adrβ2-Sed = 12, SKM∆Adrβ2-Exe = 15	N = mice, from Within subject. Mice from multiple litters	mean±SEM	SKM∆Adrβ2-SED vs. Control-Exe	>0.9999	t = 0.7073	DF = 24.72
Figure 5	A	1		Control-Sed = 13, Control-Exe = 16, SKM∆Adrβ2-Sed = 12, SKM∆Adrβ2-Exe = 15	N = mice, from Within subject. Mice from multiple litters	mean±SEM	SKM∆Adrβ2-SED vs. SKM∆Adrβ2-Exe	>0.9999	t = 0.2586	DF = 23.9
Figure 5	A	1		Control-Sed = 13, Control-Exe = 16, SKM∆Adrβ2-Sed = 12, SKM∆Adrβ2-Exe = 15	N = mice, from Within subject. Mice from multiple litters	mean±SEM	Control-Exe vs. SKM∆Adrβ2-Exe	>0.9999	t = 0.4504	DF = 25.53
Figure 5	A	2	Šídák's multiple comparisons test	Control-Sed = 13, Control-Exe = 16, SKM∆Adrβ2-Sed = 12, SKM∆Adrβ2-Exe = 15	N = mice, from Within subject. Mice from multiple litters	mean±SEM	Control-Sed vs. SKM∆Adrβ2-SED	>0.9999	t = 0.2882	DF = 22.71
Figure 5	A	2		Control-Sed = 13, Control-Exe = 16, SKM∆Adrβ2-Sed = 12, SKM∆Adrβ2-Exe = 15	N = mice, from Within subject. Mice from multiple litters	mean±SEM	Control-Sed vs. Control-Exe	>0.9999	t = 1.191	DF = 26.7
Figure 5	A	2		Control-Sed = 13, Control-Exe = 16, SKM∆Adrβ2-Sed = 12, SKM∆Adrβ2-Exe = 15	N = mice, from Within subject. Mice from multiple litters	mean±SEM	Control-Sed vs. SKM∆Adrβ2-Exe	>0.9999	t = 0.8267	DF = 23.16
Figure 5	A	2		Control-Sed = 13, Control-Exe = 16, SKM∆Adrβ2-Sed = 12, SKM∆Adrβ2-Exe = 15	N = mice, from Within subject. Mice from multiple litters	mean±SEM	SKM∆Adrβ2-SED vs. Control-Exe	0.9996	t = 1.328	DF = 24.13
Figure 5	A	2		Control-Sed = 13, Control-Exe = 16, SKM∆Adrβ2-Sed = 12, SKM∆Adrβ2-Exe = 15	N = mice, from Within subject. Mice from multiple litters	mean±SEM	SKM∆Adrβ2-SED vs. SKM∆Adrβ2-Exe	>0.9999	t = 1.004	DF = 23.94
Figure 5	A	2		Control-Sed = 13, Control-Exe = 16, SKM∆Adrβ2-Sed = 12, SKM∆Adrβ2-Exe = 15	N = mice, from Within subject. Mice from multiple litters	mean±SEM	Control-Exe vs. SKM∆Adrβ2-Exe	>0.9999	t = 0.2478	DF = 24.8
Figure 5	A	3	Šídák's multiple comparisons test	Control-Sed = 13, Control-Exe = 16, SKM∆Adrβ2-Sed = 12, SKM∆Adrβ2-Exe = 15	N = mice, from Within subject. Mice from multiple litters	mean±SEM	Control-Sed vs. SKM∆Adrβ2-SED	>0.9999	t = 0.2142	DF = 22.72
Figure 5	A	3		Control-Sed = 13, Control-Exe = 16, SKM∆Adrβ2-Sed = 12, SKM∆Adrβ2-Exe = 15	N = mice, from Within subject. Mice from multiple litters	mean±SEM	Control-Sed vs. Control-Exe	0.9716	t = 1.735	DF = 26.96
Figure 5	A	3		Control-Sed = 13, Control-Exe = 16, SKM∆Adrβ2-Sed = 12, SKM∆Adrβ2-Exe = 15	N = mice, from Within subject. Mice from multiple litters	mean±SEM	Control-Sed vs. SKM∆Adrβ2-Exe	0.9992	t = 1.388	DF = 22.94
Figure 5	A	3		Control-Sed = 13, Control-Exe = 16, SKM∆Adrβ2-Sed = 12, SKM∆Adrβ2-Exe = 15	N = mice, from Within subject. Mice from multiple litters	mean±SEM	SKM∆Adrβ2-SED vs. Control-Exe	0.9704	t = 1.743	DF = 25.9
Figure 5	A	3		Control-Sed = 13, Control-Exe = 16, SKM∆Adrβ2-Sed = 12, SKM∆Adrβ2-Exe = 15	N = mice, from Within subject. Mice from multiple litters	mean±SEM	SKM∆Adrβ2-SED vs. SKM∆Adrβ2-Exe	0.9984	t = 1.439	DF = 23.99
Figure 5	A	3		Control-Sed = 13, Control-Exe = 16, SKM∆Adrβ2-Sed = 12, SKM∆Adrβ2-Exe = 15	N = mice, from Within subject. Mice from multiple litters	mean±SEM	Control-Exe vs. SKM∆Adrβ2-Exe	>0.9999	t = 0.2597	DF = 26.14
Figure 5	A	4	Šídák's multiple comparisons test	Control-Sed = 13, Control-Exe = 16, SKM∆Adrβ2-Sed = 12, SKM∆Adrβ2-Exe = 15	N = mice, from Within subject. Mice from multiple litters	mean±SEM	Control-Sed vs. SKM∆Adrβ2-SED	>0.9999	t = 0.1347	DF = 22.97
Figure 5	A	4		Control-Sed = 13, Control-Exe = 16, SKM∆Adrβ2-Sed = 12, SKM∆Adrβ2-Exe = 15	N = mice, from Within subject. Mice from multiple litters	mean±SEM	Control-Sed vs. Control-Exe	0.6665	t = 2.29	DF = 27
Figure 5	A	4		Control-Sed = 13, Control-Exe = 16, SKM∆Adrβ2-Sed = 12, SKM∆Adrβ2-Exe = 15	N = mice, from Within subject. Mice from multiple litters	mean±SEM	Control-Sed vs. SKM∆Adrβ2-Exe	0.943	t = 1.853	DF = 23.47
Figure 5	A	4		Control-Sed = 13, Control-Exe = 16, SKM∆Adrβ2-Sed = 12, SKM∆Adrβ2-Exe = 15	N = mice, from Within subject. Mice from multiple litters	mean±SEM	SKM∆Adrβ2-SED vs. Control-Exe	0.7521	t = 2.187	DF = 25.83
Figure 5	A	4		Control-Sed = 13, Control-Exe = 16, SKM∆Adrβ2-Sed = 12, SKM∆Adrβ2-Exe = 15	N = mice, from Within subject. Mice from multiple litters	mean±SEM	SKM∆Adrβ2-SED vs. SKM∆Adrβ2-Exe	0.9588	t = 1.798	DF = 23.9
Figure 5	A	4		Control-Sed = 13, Control-Exe = 16, SKM∆Adrβ2-Sed = 12, SKM∆Adrβ2-Exe = 15	N = mice, from Within subject. Mice from multiple litters	mean±SEM	Control-Exe vs. SKM∆Adrβ2-Exe	>0.9999	t = 0.3702	DF = 26.41
Figure 5	A	5	Šídák's multiple comparisons test	Control-Sed = 13, Control-Exe = 16, SKM∆Adrβ2-Sed = 12, SKM∆Adrβ2-Exe = 15	N = mice, from Within subject. Mice from multiple litters	mean±SEM	Control-Sed vs. SKM∆Adrβ2-SED	>0.9999	t = 0.1063	DF = 23.04
Figure 5	A	5		Control-Sed = 13, Control-Exe = 16, SKM∆Adrβ2-Sed = 12, SKM∆Adrβ2-Exe = 15	N = mice, from Within subject. Mice from multiple litters	mean±SEM	Control-Sed vs. Control-Exe	0.4712	t = 2.53	DF = 27
Figure 5	A	5		Control-Sed = 13, Control-Exe = 16, SKM∆Adrβ2-Sed = 12, SKM∆Adrβ2-Exe = 15	N = mice, from Within subject. Mice from multiple litters	mean±SEM	Control-Sed vs. SKM∆Adrβ2-Exe	0.7726	t = 2.169	DF = 23.82
Figure 5	A	5		Control-Sed = 13, Control-Exe = 16, SKM∆Adrβ2-Sed = 12, SKM∆Adrβ2-Exe = 15	N = mice, from Within subject. Mice from multiple litters	mean±SEM	SKM∆Adrβ2-SED vs. Control-Exe	0.5937	t = 2.385	DF = 25.9
Figure 5	A	5		Control-Sed = 13, Control-Exe = 16, SKM∆Adrβ2-Sed = 12, SKM∆Adrβ2-Exe = 15	N = mice, from Within subject. Mice from multiple litters	mean±SEM	SKM∆Adrβ2-SED vs. SKM∆Adrβ2-Exe	0.8489	t = 2.054	DF = 23.66
Figure 5	A	5		Control-Sed = 13, Control-Exe = 16, SKM∆Adrβ2-Sed = 12, SKM∆Adrβ2-Exe = 15	N = mice, from Within subject. Mice from multiple litters	mean±SEM	Control-Exe vs. SKM∆Adrβ2-Exe	>0.9999	t = 0.377	DF = 26.8
Figure 5	B		Two-way RM ANOVA	Control-Sed = 13, Control-Exe = 16, SKM∆Adrβ2-Sed = 12, SKM∆Adrβ2-Exe = 15	N = mice, from Within subject. Mice from multiple litters	mean±SEM	Time x Column Factor	<0.0001	F (3.821, 66.23) = 10.56
Figure 5	B			Control-Sed = 13, Control-Exe = 16, SKM∆Adrβ2-Sed = 12, SKM∆Adrβ2-Exe = 15	N = mice, from Within subject. Mice from multiple litters		Time	<0.0001	F (1.274, 66.23) = 201.9
Figure 5	B			Control-Sed = 13, Control-Exe = 16, SKM∆Adrβ2-Sed = 12, SKM∆Adrβ2-Exe = 15	N = mice, from Within subject. Mice from multiple litters		Column Factor	0.0005	F (3, 52) = 6.936
Figure 5	B			Control-Sed = 13, Control-Exe = 16, SKM∆Adrβ2-Sed = 12, SKM∆Adrβ2-Exe = 15	N = mice, from Within subject. Mice from multiple litters		Subject	<0.0001	F (52, 260) = 13.86
Figure 5	B	1	Šídák's multiple comparisons test	Control-Sed = 13, Control-Exe = 16, SKM∆Adrβ2-Sed = 12, SKM∆Adrβ2-Exe = 15	N = mice, from Within subject. Mice from multiple litters	mean±SEM	Control-Sed vs. SKM∆Adrβ2-SED	>0.9999	t = 0.5118	DF = 18.85
Figure 5	B	1		Control-Sed = 13, Control-Exe = 16, SKM∆Adrβ2-Sed = 12, SKM∆Adrβ2-Exe = 15	N = mice, from Within subject. Mice from multiple litters	mean±SEM	Control-Sed vs. Control-Exe	0.8518	t = 2.036	DF = 27
Figure 5	B	1		Control-Sed = 13, Control-Exe = 16, SKM∆Adrβ2-Sed = 12, SKM∆Adrβ2-Exe = 15	N = mice, from Within subject. Mice from multiple litters	mean±SEM	Control-Sed vs. SKM∆Adrβ2-Exe	>0.9999	t = 0.03684	DF = 25.58
Figure 5	B	1		Control-Sed = 13, Control-Exe = 16, SKM∆Adrβ2-Sed = 12, SKM∆Adrβ2-Exe = 15	N = mice, from Within subject. Mice from multiple litters	mean±SEM	SKM∆Adrβ2-SED vs. Control-Exe	0.843	t = 2.078	DF = 21.13
Figure 5	B	1		Control-Sed = 13, Control-Exe = 16, SKM∆Adrβ2-Sed = 12, SKM∆Adrβ2-Exe = 15	N = mice, from Within subject. Mice from multiple litters	mean±SEM	SKM∆Adrβ2-SED vs. SKM∆Adrβ2-Exe	>0.9999	t = 0.5069	DF = 22.07
Figure 5	B	1		Control-Sed = 13, Control-Exe = 16, SKM∆Adrβ2-Sed = 12, SKM∆Adrβ2-Exe = 15	N = mice, from Within subject. Mice from multiple litters	mean±SEM	Control-Exe vs. SKM∆Adrβ2-Exe	0.9536	t = 1.804	DF = 28.59
Figure 5	B	2	Šídák's multiple comparisons test	Control-Sed = 13, Control-Exe = 16, SKM∆Adrβ2-Sed = 12, SKM∆Adrβ2-Exe = 15	N = mice, from Within subject. Mice from multiple litters	mean±SEM	Control-Sed vs. SKM∆Adrβ2-SED	>0.9999	t = 0.6656	DF = 20.13
Figure 5	B	2		Control-Sed = 13, Control-Exe = 16, SKM∆Adrβ2-Sed = 12, SKM∆Adrβ2-Exe = 15	N = mice, from Within subject. Mice from multiple litters	mean±SEM	Control-Sed vs. Control-Exe	0.5221	t = 2.476	DF = 25.29
Figure 5	B	2		Control-Sed = 13, Control-Exe = 16, SKM∆Adrβ2-Sed = 12, SKM∆Adrβ2-Exe = 15	N = mice, from Within subject. Mice from multiple litters	mean±SEM	Control-Sed vs. SKM∆Adrβ2-Exe	0.9996	t = 1.325	DF = 25.9
Figure 5	B	2		Control-Sed = 13, Control-Exe = 16, SKM∆Adrβ2-Sed = 12, SKM∆Adrβ2-Exe = 15	N = mice, from Within subject. Mice from multiple litters	mean±SEM	SKM∆Adrβ2-SED vs. Control-Exe	0.4252	t = 2.669	DF = 18.78
Figure 5	B	2		Control-Sed = 13, Control-Exe = 16, SKM∆Adrβ2-Sed = 12, SKM∆Adrβ2-Exe = 15	N = mice, from Within subject. Mice from multiple litters	mean±SEM	SKM∆Adrβ2-SED vs. SKM∆Adrβ2-Exe	0.973	t = 1.746	DF = 20.89
Figure 5	B	2		Control-Sed = 13, Control-Exe = 16, SKM∆Adrβ2-Sed = 12, SKM∆Adrβ2-Exe = 15	N = mice, from Within subject. Mice from multiple litters	mean±SEM	Control-Exe vs. SKM∆Adrβ2-Exe	>0.9999	t = 1.037	DF = 27.92
Figure 5	B	3	Šídák's multiple comparisons test	Control-Sed = 13, Control-Exe = 16, SKM∆Adrβ2-Sed = 12, SKM∆Adrβ2-Exe = 15	N = mice, from Within subject. Mice from multiple litters	mean±SEM	Control-Sed vs. SKM∆Adrβ2-SED	>0.9999	t = 0.5954	DF = 20.61
Figure 5	B	3		Control-Sed = 13, Control-Exe = 16, SKM∆Adrβ2-Sed = 12, SKM∆Adrβ2-Exe = 15	N = mice, from Within subject. Mice from multiple litters	mean±SEM	Control-Sed vs. Control-Exe	0.1226	t = 3.186	DF = 26.98
Figure 5	B	3		Control-Sed = 13, Control-Exe = 16, SKM∆Adrβ2-Sed = 12, SKM∆Adrβ2-Exe = 15	N = mice, from Within subject. Mice from multiple litters	mean±SEM	Control-Sed vs. SKM∆Adrβ2-Exe	0.5437	t = 2.446	DF = 25.88
Figure 5	B	3		Control-Sed = 13, Control-Exe = 16, SKM∆Adrβ2-Sed = 12, SKM∆Adrβ2-Exe = 15	N = mice, from Within subject. Mice from multiple litters	mean±SEM	SKM∆Adrβ2-SED vs. Control-Exe	0.1118	t = 3.283	DF = 22.79
Figure 5	B	3		Control-Sed = 13, Control-Exe = 16, SKM∆Adrβ2-Sed = 12, SKM∆Adrβ2-Exe = 15	N = mice, from Within subject. Mice from multiple litters	mean±SEM	SKM∆Adrβ2-SED vs. SKM∆Adrβ2-Exe	0.4181	t = 2.648	DF = 21.37
Figure 5	B	3		Control-Sed = 13, Control-Exe = 16, SKM∆Adrβ2-Sed = 12, SKM∆Adrβ2-Exe = 15	N = mice, from Within subject. Mice from multiple litters	mean±SEM	Control-Exe vs. SKM∆Adrβ2-Exe	>0.9999	t = 0.8344	DF = 28.95
Figure 5	B	4	Šídák's multiple comparisons test	Control-Sed = 13, Control-Exe = 16, SKM∆Adrβ2-Sed = 12, SKM∆Adrβ2-Exe = 15	N = mice, from Within subject. Mice from multiple litters	mean±SEM	Control-Sed vs. SKM∆Adrβ2-SED	>0.9999	t = 0.5261	DF = 21.73
Figure 5	B	4		Control-Sed = 13, Control-Exe = 16, SKM∆Adrβ2-Sed = 12, SKM∆Adrβ2-Exe = 15	N = mice, from Within subject. Mice from multiple litters	mean±SEM	Control-Sed vs. Control-Exe	0.0224	t = 3.87	DF = 26.86
Figure 5	B	4		Control-Sed = 13, Control-Exe = 16, SKM∆Adrβ2-Sed = 12, SKM∆Adrβ2-Exe = 15	N = mice, from Within subject. Mice from multiple litters	mean±SEM	Control-Sed vs. SKM∆Adrβ2-Exe	0.1443	t = 3.134	DF = 25.34
Figure 5	B	4		Control-Sed = 13, Control-Exe = 16, SKM∆Adrβ2-Sed = 12, SKM∆Adrβ2-Exe = 15	N = mice, from Within subject. Mice from multiple litters	mean±SEM	SKM∆Adrβ2-SED vs. Control-Exe	0.0193	t = 3.998	DF = 23.63
Figure 5	B	4		Control-Sed = 13, Control-Exe = 16, SKM∆Adrβ2-Sed = 12, SKM∆Adrβ2-Exe = 15	N = mice, from Within subject. Mice from multiple litters	mean±SEM	SKM∆Adrβ2-SED vs. SKM∆Adrβ2-Exe	0.1062	t = 3.328	DF = 21.56
Figure 5	B	4		Control-Sed = 13, Control-Exe = 16, SKM∆Adrβ2-Sed = 12, SKM∆Adrβ2-Exe = 15	N = mice, from Within subject. Mice from multiple litters	mean±SEM	Control-Exe vs. SKM∆Adrβ2-Exe	>0.9999	t = 0.9553	DF = 28.77
Figure 5	B	5	Šídák's multiple comparisons test	Control-Sed = 13, Control-Exe = 16, SKM∆Adrβ2-Sed = 12, SKM∆Adrβ2-Exe = 15	N = mice, from Within subject. Mice from multiple litters	mean±SEM	Control-Sed vs. SKM∆Adrβ2-SED	>0.9999	t = 0.5541	DF = 22.12
Figure 5	B	5		Control-Sed = 13, Control-Exe = 16, SKM∆Adrβ2-Sed = 12, SKM∆Adrβ2-Exe = 15	N = mice, from Within subject. Mice from multiple litters	mean±SEM	Control-Sed vs. Control-Exe	0.0129	t = 4.079	DF = 26.88
Figure 5	B	5		Control-Sed = 13, Control-Exe = 16, SKM∆Adrβ2-Sed = 12, SKM∆Adrβ2-Exe = 15	N = mice, from Within subject. Mice from multiple litters	mean±SEM	Control-Sed vs. SKM∆Adrβ2-Exe	0.0468	t = 3.622	DF = 24.51
Figure 5	B	5		Control-Sed = 13, Control-Exe = 16, SKM∆Adrβ2-Sed = 12, SKM∆Adrβ2-Exe = 15	N = mice, from Within subject. Mice from multiple litters	mean±SEM	SKM∆Adrβ2-SED vs. Control-Exe	0.0086	t = 4.304	DF = 24.23
Figure 5	B	5		Control-Sed = 13, Control-Exe = 16, SKM∆Adrβ2-Sed = 12, SKM∆Adrβ2-Exe = 15	N = mice, from Within subject. Mice from multiple litters	mean±SEM	SKM∆Adrβ2-SED vs. SKM∆Adrβ2-Exe	0.0311	t = 3.875	DF = 20.95
Figure 5	B	5		Control-Sed = 13, Control-Exe = 16, SKM∆Adrβ2-Sed = 12, SKM∆Adrβ2-Exe = 15	N = mice, from Within subject. Mice from multiple litters	mean±SEM	Control-Exe vs. SKM∆Adrβ2-Exe	>0.9999	t = 0.8654	DF = 28.12
Figure 5	C		Two-way ANOVA	Control-Sed = 13, Control-Exe = 16, SKM∆Adrβ2-Sed = 12, SKM∆Adrβ2-Exe = 15	N = mice, from Within subject. Mice from multiple litters	mean±SEM	Interaction	0.8883	F (1, 51) = 0.01994
Figure 5	C			Control-Sed = 13, Control-Exe = 16, SKM∆Adrβ2-Sed = 12, SKM∆Adrβ2-Exe = 15	N = mice, from Within subject. Mice from multiple litters	mean±SEM	Row Factor	<0.0001	F (1, 51) = 29.53
Figure 5	C			Control-Sed = 13, Control-Exe = 16, SKM∆Adrβ2-Sed = 12, SKM∆Adrβ2-Exe = 15	N = mice, from Within subject. Mice from multiple litters	mean±SEM	Column Factor	0.1995	F (1, 51) = 1.689
Figure 5	C		Tukey's multiple comparisons test	Control-Sed = 13, Control-Exe = 16, SKM∆Adrβ2-Sed = 12, SKM∆Adrβ2-Exe = 15	N = mice, from Within subject. Mice from multiple litters	mean±SEM	Sed:Control vs. Sed:SKM∆Adrβ2	0.7726	q = 1.357	DF = 51
Figure 5	C			Control-Sed = 13, Control-Exe = 16, SKM∆Adrβ2-Sed = 12, SKM∆Adrβ2-Exe = 15	N = mice, from Within subject. Mice from multiple litters	mean±SEM	Sed:Control vs. Exe:Control	0.0023	q = 5.33	DF = 51
Figure 5	C			Control-Sed = 13, Control-Exe = 16, SKM∆Adrβ2-Sed = 12, SKM∆Adrβ2-Exe = 15	N = mice, from Within subject. Mice from multiple litters	mean±SEM	Sed:Control vs. Exe:SKM∆Adrβ2	0.0271	q = 4.105	DF = 51
Figure 5	C			Control-Sed = 13, Control-Exe = 16, SKM∆Adrβ2-Sed = 12, SKM∆Adrβ2-Exe = 15	N = mice, from Within subject. Mice from multiple litters	mean±SEM	Sed:SKM∆Adrβ2 vs. Exe:Control	<0.0001	q = 6.782	DF = 51
Figure 5	C			Control-Sed = 13, Control-Exe = 16, SKM∆Adrβ2-Sed = 12, SKM∆Adrβ2-Exe = 15	N = mice, from Within subject. Mice from multiple litters	mean±SEM	Sed:SKM∆Adrβ2 vs. Exe:SKM∆Adrβ2	0.0015	q = 5.536	DF = 51
Figure 5	C			Control-Sed = 13, Control-Exe = 16, SKM∆Adrβ2-Sed = 12, SKM∆Adrβ2-Exe = 15	N = mice, from Within subject. Mice from multiple litters	mean±SEM	Exe:Control vs. Exe:SKM∆Adrβ2	0.8169	q = 1.24	DF = 51
Figure 5	D		Two-way ANOVA	Control-Sed = 13, Control-Exe = 16, SKM∆Adrβ2-Sed = 12, SKM∆Adrβ2-Exe = 15	N = mice, from Within subject. Mice from multiple litters	mean±SEM	Interaction	0.7592	F (1, 53) = 0.09495
Figure 5	D			Control-Sed = 13, Control-Exe = 16, SKM∆Adrβ2-Sed = 12, SKM∆Adrβ2-Exe = 15	N = mice, from Within subject. Mice from multiple litters	mean±SEM	Row Factor	<0.0001	F (1, 53) = 19.04
Figure 5	D			Control-Sed = 13, Control-Exe = 16, SKM∆Adrβ2-Sed = 12, SKM∆Adrβ2-Exe = 15	N = mice, from Within subject. Mice from multiple litters	mean±SEM	Column Factor	0.5425	F (1, 53) = 0.3758
Figure 5	D		Tukey's multiple comparisons test	Control-Sed = 13, Control-Exe = 16, SKM∆Adrβ2-Sed = 12, SKM∆Adrβ2-Exe = 15	N = mice, from Within subject. Mice from multiple litters	mean±SEM	Sed:Control vs. Sed:SKM∆Adrβ2	0.8781	q = 1.054	DF = 52
Figure 5	D			Control-Sed = 13, Control-Exe = 16, SKM∆Adrβ2-Sed = 12, SKM∆Adrβ2-Exe = 15	N = mice, from Within subject. Mice from multiple litters	mean±SEM	Sed:Control vs. Exe:Control	0.005	q = 4.968	DF = 52
Figure 5	D			Control-Sed = 13, Control-Exe = 16, SKM∆Adrβ2-Sed = 12, SKM∆Adrβ2-Exe = 15	N = mice, from Within subject. Mice from multiple litters	mean±SEM	Sed:Control vs. Exe:SKM∆Adrβ2	0.0368	q = 3.93	DF = 52
Figure 5	D			Control-Sed = 13, Control-Exe = 16, SKM∆Adrβ2-Sed = 12, SKM∆Adrβ2-Exe = 15	N = mice, from Within subject. Mice from multiple litters	mean±SEM	Sed:SKM∆Adrβ2 vs. Exe:Control	0.0006	q = 5.963	DF = 52
Figure 5	D			Control-Sed = 13, Control-Exe = 16, SKM∆Adrβ2-Sed = 12, SKM∆Adrβ2-Exe = 15	N = mice, from Within subject. Mice from multiple litters	mean±SEM	Sed:SKM∆Adrβ2 vs. Exe:SKM∆Adrβ2	0.0053	q = 4.935	DF = 52
Figure 5	D			Control-Sed = 13, Control-Exe = 16, SKM∆Adrβ2-Sed = 12, SKM∆Adrβ2-Exe = 15	N = mice, from Within subject. Mice from multiple litters	mean±SEM	Exe:Control vs. Exe:SKM∆Adrβ2	0.8888	q = 1.018	DF = 52
